# Detection and genetic characterization of pigeon gammacoronavirus

**DOI:** 10.1101/2025.05.22.655467

**Authors:** Hiroko Kobayashi, Mai Kishimoto, Sakiho Imai, Yasuko Orba, Hirofumi Sawa, Masayuki Horie

## Abstract

Most members of the genus *Gammacoronavirus* infect avian hosts, but far fewer viruses have been characterized than in the other coronavirus genera, leaving their diversity largely unclear. Pigeon gammacoronaviruses were previously detected by consensus PCR, but only partial sequences were determined. In this study, we comprehensively analyzed public RNA-seq datasets and reconstructed two nearly complete genomes of pigeon gammacoronaviruses. Molecular evolutionary analyses showed pigeon gammacoronaviruses belong to the subgenus *Igacovirus*, and their pairwise distances to the members of this subgenus meet the International Committee on Taxonomy of Viruses (ICTV) species demarcation criteria, supporting their designation as a novel species in this subgenus. Notably, although nucleotide sequences are highly conserved gammacoronaviruses, their 3′-genomic region exhibited differences in gene organization among pigeon coronavirus variants. These findings expand our knowledge of the diversity of gammacoronaviruses.
