## Supplementary material for "Detection and genetic characterization of pigeon gammacoronavirus": Table S1

### Sheet: Table S1
Supplementary Table 1. List of accession numbers analyzed in this study
SRR6325315
SRR6325316
SRR6325317
SRR13797393
SRR13797398
SRR13797397
SRR13166977
SRR13166973
SRR13166974
SRR13166972
SRR13166975
SRR13166976
SRR13166978
SRR13797402
SRR13166966
SRR13166967
SRR13166965
SRR13166968
SRR13166964
SRR13166970
SRR13797401
SRR13166963
SRR13166959
SRR13166958
SRR13166961
SRR13166969
SRR13797399
SRR13166962
SRR13166956
SRR13166952
SRR13166953
SRR13166957
SRR13797396
SRR13166954
SRR13166950
SRR13166949
SRR13166951
SRR13797400
SRR13166948
SRR13797395
SRR13797394
SRR13797392
SRR13797391
SRR25008956
SRR25008955
SRR25008954
SRR25008953
SRR25008952
SRR25008951
SRR25008950
SRR25008949
SRR25008947
SRR25008946
SRR25008966
SRR25008945
SRR25008944
SRR25008943
SRR25008942
SRR25008941
SRR25008940
SRR25008939
SRR25008965
SRR25008964
SRR25008963
SRR25008962
SRR25008961
SRR25008960
SRR25008958
SRR25008957
SRR6765294
SRR6765293
SRR8961678
SRR8961677
SRR8961680
SRR8961679
SRR8961682
SRR8961681
SRR21384911
SRR21384910
SRR21384909
SRR21384908
SRR21384917
SRR21384916
SRR21384919
SRR21384918
SRR21384915
SRR21384914
SRR21384913
SRR21384912
SRR3146192
SRR3146199
SRR3146200
SRR3146201
SRR3146193
SRR3146194
SRR3146195
SRR3146196
SRR3146197
SRR3146198
SRR22541710
SRR11311785
SRR12336896
SRR12336895
SRR12336894
SRR12336893
SRR12336892
SRR12336891
SRR22542212
SRR22541709
SRR11311784
SRR22542211
SRR22541707
SRR11311783
SRR22542209
SRR11311782
SRR11311781
SRR13203339
SRR13203338
SRR13203337
SRR13203336
SRR13203335
SRR13203334
SRR13203333
SRR13203332
SRR13203429
SRR13685388
SRR13695360
SRR13696632
SRR5878855
SRR5878854
SRR5878852
SRR5878856
SRR5878851
SRR5878853
SRR5878850
SRR5878849
SRR22670427
SRR22674482
SRR22671247
SRR14999160
SRR14999159
SRR14999156
SRR14999167
SRR4929870
SRR4929871
SRR4929872
SRR4929873
SRR4929874
SRR4929875
SRR4929876
SRR4929877
SRR4929878
SRR4929879
SRR4929880
SRR4929881
SRR4929882
SRR4929883
SRR4929884
SRR4929885
SRR4929886
SRR4929887
SRR4929888
SRR4929889
SRR4929890
SRR4929891
SRR4929892
SRR4929893
SRR4929894
SRR4929895
SRR4929896
SRR4929897
SRR4929898
SRR4929899
SRR4929900
SRR4929901
SRR4929902
SRR4929903
SRR4929904
SRR4929905
SRR6321842
SRR6321843
SRR6321844
SRR6321845
SRR6321846
SRR6321847
SRR6321848
SRR11263431
SRR11263432
SRR11625285
SRR11625286
SRR11625287
SRR11625288
SRR11625289
SRR11625290
SRR11625291
SRR11625292
SRR11625293
SRR11625294
SRR11625295
SRR11625296
SRR12071698
SRR12071699
SRR12071700
SRR12071701
SRR12071702
SRR12071703
SRR12071704
SRR12071705
SRR12071706
SRR13218846
SRR13218847
SRR13218848
SRR13218849
SRR13218850
SRR13218851
SRR14301873
SRR14301874
SRR14301875
SRR14301876
SRR14301877
SRR14301878
SRR14301879
SRR14301880
SRR14301881
SRR14301882
SRR14301883
SRR14301884
SRR15831022
SRR15831023
SRR15831024
SRR15831025
SRR15831026
SRR15831027
SRR15831028
SRR15831029
SRR15831030
SRR23035006
SRR23035005
SRR23035004
SRR23035003
SRR23035002
SRR23035001
SRR23035000
SRR23034999
SRR23034998
SRR23034997
SRR23034996
SRR23034995
SRR521357
SRR521358
SRR521359
SRR521360
SRR521361
SRR521362
SRR10102955
SRR10102954
SRR10102943
SRR10102932
SRR10102921
SRR10102910
SRR10102899
SRR10102898
SRR10102897
SRR10102896
SRR10102953
SRR10102952
SRR10102951
SRR10102950
SRR10102949
SRR14999166
SRR14999165
SRR14999164
SRR14999163
SRR25655494
SRR25655495
SRR25655496
SRR25655491
SRR25655492
SRR25655493
SRR25655501
SRR25655512
SRR25655513
SRR25655510
SRR25655511
SRR25655490
SRR10102948
SRR10102947
SRR10102946
SRR10102945
SRR10102944
SRR10102942
SRR10102941
SRR10102940
SRR10102939
SRR10102938
SRR10102937
SRR10102936
SRR10102935
SRR10102934
SRR10102933
SRR10102931
SRR10102930
SRR10102929
SRR10102928
SRR10102927
SRR10102926
SRR10102925
SRR10102924
SRR10102923
SRR10102922
SRR10102920
SRR10102919
SRR10102918
SRR10102917
SRR10102916
SRR10102915
SRR10102914
SRR10102913
SRR10102912
SRR10102911
SRR10102909
SRR10102908
SRR10102907
SRR10102906
SRR10102905
SRR10102904
SRR10102903
SRR10102902
SRR10102901
SRR10102900
SRR15199662
SRR3334761
SRR3334762
SRR3334763
SRR3334764
SRR3334765
SRR3334766
SRR3334768
SRR3334779
SRR3334780
SRR3334782
SRR3334783
SRR3334784
SRR21669563
SRR21669562
SRR21669561
SRR10539286
SRR10539284
SRR10674447
SRR21669565
SRR21669564
SRR6325318
SRR6325319
SRR6325320
SRR2094734
SRR2094746
SRR2094764
SRR2094777
SRR2094789
SRR2094799
SRR2094879
SRR2148830
SRR2148831
SRR2148832
SRR2148833
SRR2148834
SRR2148835
SRR6415102
SRR6415103
SRR6415095
SRR6415094
SRR6415097
SRR6415096
SRR6415116
SRR6415117
SRR6415104
SRR6415105
SRR6415106
SRR6415107
SRR6415100
SRR6415101
SRR6415098
SRR6415099
SRR22541706
SRR12325099
SRR22542208
SRR22541705
SRR12325098
SRR22542207
SRR22541704
SRR12325097
SRR22542206
SRR22541703
SRR12325096
SRR22542205
SRR12325095
SRR12325094
SRR12325093
SRR12325092
SRR12325091
ERR1994194
ERR1994195
ERR1994196
ERR1994197
ERR1994198
ERR1994199
ERR1994200
ERR1994201
ERR1994202
ERR1994203
ERR1994204
ERR1994205
ERR1994206
ERR1994207
ERR1994208
ERR1994209
ERR1994210
ERR1994211
ERR1994212
ERR1994213
ERR1994214
ERR1994215
ERR1994216
ERR1994217
ERR1994218
ERR1994219
ERR1994220
ERR1994221
ERR1994222
ERR1994223
ERR1994224
ERR1994225
ERR1994226
ERR1994227
ERR1994228
ERR1994229
ERR1994230
ERR1994231
ERR1994232
ERR1994233
ERR1994234
ERR1994235
ERR1994236
ERR1994237
ERR1994238
ERR1994239
ERR1994240
ERR1994241
ERR1994242
ERR1994243
ERR1994244
ERR1994245
ERR1994246
ERR1994247
ERR1994248
ERR1994249
ERR1994250
ERR1994251
ERR1994252
ERR1994253
ERR1994254
ERR1994255
ERR1994256
ERR1994257
ERR1994258
ERR1994259
ERR1994260
ERR1994261
ERR1994262
ERR1994263
ERR1994264
ERR1994265
ERR1691862
ERR1691863
ERR1691864
ERR1691865
ERR1691866
ERR1691867
ERR1691868
ERR1691869
ERR1691870
ERR1691871
ERR1691872
ERR1691873
ERR1691874
ERR1691875
ERR1691876
ERR1691877
ERR1691878
ERR1691879
ERR1691880
ERR1691881
ERR1691882
ERR1691883
ERR1691884
ERR1691885
ERR1691886
ERR1691887
ERR1691888
ERR1691889
ERR1691890
ERR1691891
ERR1691892
ERR1691893
ERR1691894
ERR1691895
ERR1691896
ERR1691897
ERR1691898
ERR1691899
ERR1691900
ERR1691901
ERR1691902
ERR1691903
ERR1691904
ERR1691905
ERR1691906
ERR1691907
ERR1691908
ERR1691909
ERR1691910
ERR1691911
ERR1691912
ERR1691913
ERR1691914
ERR1691915
ERR1691916
ERR1691917
ERR1691918
ERR1691919
ERR1691920
ERR1691921
ERR1691922
ERR2796399
ERR2796400
ERR2796401
ERR2796402
ERR2796403
ERR2796404
ERR2796405
ERR2796406
ERR2796407
ERR2796408
ERR2796409
ERR2796410
ERR2796411
ERR2796412
ERR2796413
ERR2796414
ERR2796415
ERR2796416
ERR2796417
ERR2796418
ERR2796419
ERR2796420
ERR2796421
ERR2796422
ERR2796423
ERR2796424
ERR2796425
ERR2796426
ERR2796427
ERR2796428
ERR2796429
ERR2796430
ERR2796431
ERR2796432
ERR2796433
ERR2796434
ERR2796435
ERR2796436
ERR2796437
ERR2796438
ERR2796439
ERR2796440
ERR2796441
ERR2796442
ERR2796443
ERR2796444
ERR2796445
ERR2796446
ERR2796447
ERR2796448
ERR2796449
ERR2796450
ERR2796451
ERR2796452
ERR2796453
ERR2796454
ERR2796455
ERR2796456
ERR2796457
ERR2796458
ERR2796459
ERR2796460
ERR2796461
ERR2796462
ERR2796463
ERR2796464
ERR2796465
ERR2796466
ERR2796467
ERR2796468
ERR2796469
ERR2796470
ERR2796471
ERR2796472
ERR2796473
ERR2796474
ERR2796475
ERR2796476
ERR2796477
ERR2796478
ERR2796479
ERR2796480
ERR2796481
ERR2796482
ERR2796483
ERR2796484
ERR2796485
ERR2796486
ERR2796487
ERR2796488
ERR2796489
ERR2796490
ERR2796491
ERR2796492
ERR2796493
ERR2796494
ERR5045599
ERR5045600
ERR5045601
ERR5045602
ERR5045603
ERR5045604
ERR5045605
ERR5045606
ERR5045607
ERR5045608
ERR5045609
ERR5045610
ERR5045611
ERR5045612
ERR5045613
ERR5045614
ERR5045615
ERR5045616
ERR5045617
ERR5045618
ERR5045619
ERR5045620
ERR5045621
ERR5045622
ERR5045623
ERR5045624
ERR5045625
ERR5045626
ERR5045627
ERR5045628
ERR5045629
ERR5045630
ERR5045631
ERR5045632
ERR5045633
ERR5045634
ERR5045635
ERR5045636
ERR5045637
ERR5045638
ERR5045639
ERR5045640
ERR5045641
ERR5045642
ERR5045643
ERR5045644
ERR5045645
ERR5045646
ERR5045647
ERR5045648
ERR5045649
ERR5045650
ERR5045651
ERR5045652
ERR5045653
ERR5045654
ERR5045655
ERR5045656
ERR5045657
ERR5045658
ERR5045659
ERR5045660
ERR5045661
ERR5045662
ERR5045663
ERR5045664
ERR5045665
ERR5045666
ERR5045667
ERR5045668
ERR5045669
ERR5045670
ERR5045671
ERR5045672
ERR5045673
ERR5045674
ERR5045675
ERR5045676
ERR5045677
ERR5045678
ERR5045679
ERR5045680
ERR5045681
ERR5045682
ERR5045683
ERR5045684
ERR5045685
ERR5045686
ERR5045687
ERR5045688
ERR5045689
ERR5045690
ERR5045691
ERR5045692
ERR5045693
ERR5045694
ERR5045695
ERR5045696
ERR5045697
ERR5045698
ERR5045699
ERR5045700
ERR5045701
ERR5045702
ERR5045703
ERR5045704
ERR5045705
ERR5045706
ERR5045707
ERR5045708
ERR5045709
ERR5045710
ERR5045711
ERR5045712
ERR5045713
ERR5045714
ERR5045715
ERR5045716
ERR5045717
ERR5045718
ERR5045719
ERR5045720
ERR5045721
ERR5045722
ERR5045723
ERR5045724
ERR5045725
ERR5045726
ERR5045727
ERR5045728
ERR5045729
ERR5045730
ERR5045731
ERR5045732
ERR5045733
ERR5045734
ERR5045735
ERR5045736
ERR5045737
ERR5045738
ERR5045739
ERR5045740
ERR5045741
ERR5045742
ERR5045743
ERR5045744
ERR5045745
ERR5045746
ERR5045747
ERR5045748
ERR5045749
ERR5045750
ERR5045751
ERR5045752
ERR5045753
ERR5045754
ERR5045755
ERR5045756
ERR5045757
ERR5045758
ERR5045759
ERR5045760
ERR5045761
ERR5045762
ERR5045763
ERR5045764
ERR5045765
ERR5045766
ERR5045767
ERR5045768
ERR5045769
ERR5045770
ERR5045771
ERR5045772
ERR5045773
ERR5045774
ERR5045775
ERR5045776
ERR5045777
ERR5045778
ERR5045779
ERR5045780
ERR5045781
ERR5045782
ERR5045783
ERR5045784
ERR5045785
ERR5045786
ERR5045787
ERR5045788
ERR5045789
ERR5045790
ERR5045791
ERR5045792
ERR5045793
ERR5045794
ERR5045795
ERR5045796
ERR5045797
ERR5045798
ERR5045799
ERR5045800
ERR5045801
ERR5045802
ERR5045803
ERR5045804
ERR5045805
ERR5045806
ERR5045807
ERR5045808
ERR5045809
ERR5045810
ERR5045811
ERR5045812
ERR5045813
ERR5045814
ERR5045815
ERR5045816
ERR5045817
ERR5045818
ERR5045819
ERR5045820
ERR5045821
ERR5045822
ERR5045823
ERR5045824
ERR5045825
ERR5045826
ERR5045827
ERR5045828
ERR5045829
ERR5045830
ERR5045831
ERR5045832
ERR5045833
ERR5045834
ERR5045835
ERR5045836
ERR5045837
ERR5045838
ERR5045839
ERR5045840
ERR5045841
ERR5045842
ERR5045843
ERR5045844
ERR5045845
ERR5045846
ERR5045847
ERR5045848
ERR5045849
ERR5045850
ERR5045851
ERR5045852
ERR5045853
ERR5045854
ERR5045855
ERR5045856
ERR5045857
ERR5045858
ERR5045859
ERR5045860
ERR5045861
ERR5045862
ERR5045863
ERR5045864
ERR5045865
ERR5045866
ERR5045867
ERR5045868
ERR5045869
ERR5045870
ERR5045871
ERR5045872
ERR5045873
ERR5045874
ERR5045875
ERR5045876
ERR5045877
ERR5045878
ERR5045879
ERR5045880
ERR5045881
ERR5045882
ERR5045883
ERR5045884
ERR5045885
ERR5045886
ERR5045887
ERR5045888
ERR5045889
ERR5045890
ERR5045891
ERR5045892
ERR5045893
ERR5045894
ERR5045895
ERR5045896
ERR5045897
ERR5045898
ERR5045899
ERR5045900
ERR5045901
ERR5045902
ERR5045903
ERR5045904
ERR5045905
ERR5045906
ERR5045907
ERR5045908
ERR5045909
ERR5045910
ERR5045911
ERR5045912
ERR5045913
ERR5045914
ERR5045915
ERR5045916
ERR5045917
ERR5045918
ERR5045919
ERR5045920
ERR5045921
ERR5045922
ERR5045923
ERR5045924
ERR5045925
ERR5045926
ERR5045927
ERR5045928
ERR5045929
ERR5045930
ERR5045931
ERR5045932
ERR5045933
ERR5045934
ERR5045935
ERR5045936
ERR5045937
ERR5045938
ERR5045939
ERR5045940
ERR5045941
ERR5045942
ERR5045943
ERR5045944
ERR5045945
ERR5045946
ERR5045947
ERR5045948
ERR5045949
ERR5045950
ERR5045951
ERR5045952
ERR5045953
ERR5045954
ERR5045955
ERR5045956
ERR5045957
ERR5045958
ERR5045959
ERR5045960
ERR5045961
ERR5045962
ERR5045963
ERR5045964
ERR5045965
ERR5045966
ERR5045967
ERR5045968
ERR5045969
ERR5045970
ERR5045971
ERR5045972
ERR5045973
ERR5045974
ERR5045975
ERR5045976
ERR5045977
ERR5045978
ERR5045979
ERR5045980
ERR5045981
ERR5045982
ERR5045983
ERR5045984
ERR5045985
ERR5045986
ERR5045987
ERR5045988
ERR5045989
ERR5045990
ERR5045991
ERR5045992
ERR5045993
ERR5045994
ERR5045995
ERR5045996
ERR5045997
ERR5045998
ERR5045999
ERR5046000
ERR5046001
ERR5046002
ERR5046003
ERR5046004
ERR5046005
ERR5046006
ERR5046007
ERR5046008
ERR5046009
ERR5046010
ERR5046011
ERR5046012
ERR5046013
ERR5046014
ERR5046015
ERR5046016
ERR5046017
ERR5046018
ERR5046019
ERR5046020
ERR5046021
ERR5046022
ERR5046023
ERR5046024
ERR5046025
ERR5046026
ERR5046027
ERR5046028
ERR5046029
ERR5046030
ERR5046031
ERR5046032
ERR5046033
ERR5046034
ERR5046035
ERR5046036
ERR5046037
ERR5046038
ERR5046039
ERR5046040
ERR5046041
ERR5046042
ERR5046043
ERR5046044
ERR5046045
ERR5046046
ERR5046047
ERR5046048
ERR5046049
ERR5046050
ERR5046051
ERR5046052
ERR5046053
ERR5046054
ERR5046055
ERR5046056
ERR5046057
ERR5046058
ERR5046059
ERR5046060
ERR5046061
ERR5046062
ERR5046063
ERR5046064
ERR5046065
ERR5046066
ERR5046067
ERR5046068
ERR5046069
ERR5046070
ERR5046071
ERR5046072
ERR5046073
ERR5046074
ERR5046075
ERR5046076
ERR5046077
ERR5046078
ERR5046079
ERR5046080
ERR5046081
ERR5046082
ERR5046083
ERR5046084
ERR5046085
ERR5046086
ERR5046087
ERR5046088
ERR5046089
ERR5046090
ERR5046091
ERR5046092
ERR5046093
ERR5046094
ERR5046095
ERR5046096
ERR5046097
ERR5046098
ERR5046099
ERR5046100
ERR5046101
ERR5046102
ERR5046103
ERR5046104
ERR5046105
ERR5046106
ERR5046107
ERR5046108
ERR5046109
ERR5046110
ERR5046111
ERR5046112
ERR5046113
ERR5046114
ERR5046115
ERR5046116
ERR5046117
ERR5046118
ERR5046119
ERR5046120
ERR5046121
ERR5046122
ERR5046123
ERR5046124
ERR5046125
ERR5046126
ERR5046127
ERR5046128
ERR5046129
ERR5046130
ERR5046131
ERR5046132
ERR5046133
ERR5046134
ERR5046135
ERR5046136
ERR5046137
ERR5046138
SRR14999162
SRR14999161
SRR14999158
SRR14999157
SRR25655504
SRR25655505
SRR25655506
SRR25655502
SRR25655503
SRR25655500
SRR25655507
SRR25655508
SRR25655509
SRR25655497
SRR25655498
SRR25655499
SRR13704941
SRR13705499
SRR13708282
SRR13708674
SRR11611167
SRR11611182
SRR11611181
SRR11611180
SRR11611179
SRR11611178
SRR11311790
SRR22541702
SRR22542204
SRR22541701
SRR11311789
SRR22542203
SRR11311788
SRR22541700
SRR22542202
SRR22541708
SRR11311787
SRR22542210
SRR11311786
SRR13710443
SRR13716351
SRR13727074
SRR13728246
SRR10852818
SRR22669134
SRR13102380
SRR13102379
SRR13102368
SRR13102357
SRR13102351
SRR13102350
SRR10852904
SRR6325321
SRR6325322
SRR6325323
