## Supplementary material for "Detection and genetic characterization of pigeon gammacoronavirus": Table S2

### Sheet: Table S2
Supplementary Table 2. List of accession numbers with 1,000 or more reads mappable to the partial sequence of pigeon gammacoronavirus.
SRA accession number	Mapped read numbers	Total reads
SRR13203333	125095	63233492
ERR5045863	67641	15841608
ERR5045864	62810	15465746
ERR5045865	61599	14680894
ERR5045866	61112	14201972
ERR5045868	60308	14035052
ERR5045867	58474	14306232
SRR15831023	58152	74394914
ERR5046037	26332	14957930
ERR5046038	24915	17013392
ERR5046040	24541	15953118
ERR5046039	24386	16459198
ERR5046041	24196	16079076
ERR5046042	24153	16659096
ERR5046061	17678	18612560
ERR5046065	17332	20228100
ERR5046066	16859	22532780
ERR5046062	16745	21198002
ERR5046063	16092	20681744
ERR5046064	15889	20160468
ERR5045851	13071	17199310
ERR5045852	12115	17750390
ERR5045853	11957	17272788
ERR5045855	11871	16873884
ERR5045854	11814	16782378
ERR5045856	11782	17990790
SRR13203429	10923	74127992
ERR5045857	9814	16974810
ERR5045861	9774	15379242
ERR5045858	9537	16063660
ERR5045862	9377	17323800
ERR5045859	9367	15735624
ERR5045860	9331	15406506
ERR5046059	6651	18014698
ERR5046055	6338	17361100
ERR5046056	6045	18963080
ERR5046060	6032	20230960
ERR5046057	5952	18450180
ERR5045815	5761	14969096
ERR5046058	5698	18007622
ERR5045819	5473	16863832
ERR5045820	5256	18409076
ERR5045816	5245	18188596
ERR5045818	5215	16923040
ERR5045817	5100	17256196
ERR5046073	4810	16623946
ERR5046077	4744	13768098
ERR5046074	4652	14880848
ERR5046049	4636	16700606
ERR5046078	4546	14762066
ERR5046076	4543	13759080
ERR5046054	4427	17592034
ERR5045947	4414	15375636
ERR5045951	4385	14409890
ERR5045948	4274	15139026
ERR5046052	4263	17416694
ERR5046050	4263	18517756
ERR5046051	4221	18034920
ERR5045950	4148	13856132
ERR5046053	4021	17600340
ERR5045949	3942	13898454
ERR5045952	3905	15224818
ERR5045692	3211	15263826
ERR5045689	3134	17136206
ERR5045690	3086	16052294
ERR5045693	3016	15324060
SRR13203334	2990	63424794
ERR5045694	2968	16418800
ERR5045691	2905	15603460
SRR13203332	2262	70393148
ERR5045953	2031	13904056
ERR5046032	2019	16020342
ERR5045954	1995	14744126
ERR5045957	1988	14306948
ERR5046031	1984	16069726
ERR5045958	1940	14803696
ERR5045955	1869	14079380
ERR5045956	1866	14252450
ERR5046034	1815	15113070
ERR5046035	1784	15260834
ERR5046033	1751	15641618
ERR5046036	1696	15339212
ERR5046071	1694	16016164
ERR5046067	1689	20792848
ERR5046072	1648	18364258
ERR5046068	1608	16699840
ERR5046069	1556	16376240
ERR5046070	1480	16056930
ERR5045843	1310	18970522
ERR5045840	1306	20005554
ERR5045839	1300	17912254
ERR5045842	1223	18890270
ERR5045844	1201	20004676
ERR5045841	1174	19437922
