## Supplementary material for "Detection and genetic characterization of pigeon gammacoronavirus": Table S3

### Sheet: Table S3
Supplementary Table 3. Detetion of pigeon gammacoronavirus-derived reads in RNA-seq datasets
BioProject/ BioStudy	SRA	RPM (read per million)	Mappped read number	Total read number	Tissue	Age	Sampling location	Sex	Identifier	Notes
PRJEB41063	ERR5045653	45.613	739	16201526	Ileum	-	India	Female	AIV challenged pigeon, sample 10	H5N1 2.2 challenged pigeon, ileum 12H, replicate 1
PRJEB41063	ERR5045654	41.0132	760	18530632	Ileum	-	India	Female	AIV challenged pigeon, sample 10	H5N1 2.2 challenged pigeon, ileum 12H, replicate 1
PRJEB41063	ERR5045655	42.2463	764	18084414	Ileum	-	India	Female	AIV challenged pigeon, sample 10	H5N1 2.2 challenged pigeon, ileum 12H, replicate 1
PRJEB41063	ERR5045656	37.1878	659	17720864	Ileum	-	India	Female	AIV challenged pigeon, sample 10	H5N1 2.2 challenged pigeon, ileum 12H, replicate 1
PRJEB41063	ERR5045657	45.228	796	17599730	Ileum	-	India	Female	AIV challenged pigeon, sample 10	H5N1 2.2 challenged pigeon, ileum 12H, replicate 1
PRJEB41063	ERR5045658	38.8556	776	19971372	Ileum	-	India	Female	AIV challenged pigeon, sample 10	H5N1 2.2 challenged pigeon, ileum 12H, replicate 1
PRJEB41063	ERR5045659	24.9984	453	18121154	Ileum	-	India	Female	AIV challenged pigeon, sample 11	H5N1 2.2 challenged pigeon, ileum 12H, replicate 2
PRJEB41063	ERR5045660	21.2269	373	17572068	Ileum	-	India	Female	AIV challenged pigeon, sample 11	H5N1 2.2 challenged pigeon, ileum 12H, replicate 2
PRJEB41063	ERR5045661	23.2524	385	16557414	Ileum	-	India	Female	AIV challenged pigeon, sample 11	H5N1 2.2 challenged pigeon, ileum 12H, replicate 2
PRJEB41063	ERR5045662	25.9285	414	15966960	Ileum	-	India	Female	AIV challenged pigeon, sample 11	H5N1 2.2 challenged pigeon, ileum 12H, replicate 2
PRJEB41063	ERR5045663	24.4697	395	16142408	Ileum	-	India	Female	AIV challenged pigeon, sample 11	H5N1 2.2 challenged pigeon, ileum 12H, replicate 2
PRJEB41063	ERR5045664	22.4585	356	15851482	Ileum	-	India	Female	AIV challenged pigeon, sample 11	H5N1 2.2 challenged pigeon, ileum 12H, replicate 2
PRJEB41063	ERR5045668	0.143298	2	13956914	Ileum	-	India	Female	AIV challenged pigeon, sample 12	H5N1 2.2 challenged pigeon, ileum 12H, replicate 3
PRJEB41063	ERR5045669	0.14302	2	13984094	Ileum	-	India	Female	AIV challenged pigeon, sample 12	H5N1 2.2 challenged pigeon, ileum 12H, replicate 3
PRJEB41063	ERR5045670	0.135108	2	14802934	Ileum	-	India	Female	AIV challenged pigeon, sample 12	H5N1 2.2 challenged pigeon, ileum 12H, replicate 3
PRJEB41063	ERR5045671	1.35565	19	14015422	Ileum	-	India	Female	AIV challenged pigeon, sample 13	H5N1 2.2 challenged pigeon, ileum 48H, replicate 1
PRJEB41063	ERR5045672	1.44582	26	17982898	Ileum	-	India	Female	AIV challenged pigeon, sample 13	H5N1 2.2 challenged pigeon, ileum 48H, replicate 1
PRJEB41063	ERR5045673	0.978363	17	17375958	Ileum	-	India	Female	AIV challenged pigeon, sample 13	H5N1 2.2 challenged pigeon, ileum 48H, replicate 1
PRJEB41063	ERR5045674	1.77043	30	16945046	Ileum	-	India	Female	AIV challenged pigeon, sample 13	H5N1 2.2 challenged pigeon, ileum 48H, replicate 1
PRJEB41063	ERR5045675	2.41172	41	17000330	Ileum	-	India	Female	AIV challenged pigeon, sample 13	H5N1 2.2 challenged pigeon, ileum 48H, replicate 1
PRJEB41063	ERR5045676	1.16262	22	18922728	Ileum	-	India	Female	AIV challenged pigeon, sample 13	H5N1 2.2 challenged pigeon, ileum 48H, replicate 1
PRJEB41063	ERR5045677	15.2201	265	17411142	Ileum	-	India	Female	AIV challenged pigeon, sample 14	H5N1 2.2 challenged pigeon, ileum 48H, replicate 2
PRJEB41063	ERR5045678	13.999	267	19072810	Ileum	-	India	Female	AIV challenged pigeon, sample 14	H5N1 2.2 challenged pigeon, ileum 48H, replicate 2
PRJEB41063	ERR5045679	13.0975	242	18476828	Ileum	-	India	Female	AIV challenged pigeon, sample 14	H5N1 2.2 challenged pigeon, ileum 48H, replicate 2
PRJEB41063	ERR5045680	14.2878	259	18127354	Ileum	-	India	Female	AIV challenged pigeon, sample 14	H5N1 2.2 challenged pigeon, ileum 48H, replicate 2
PRJEB41063	ERR5045681	14.1377	256	18107672	Ileum	-	India	Female	AIV challenged pigeon, sample 14	H5N1 2.2 challenged pigeon, ileum 48H, replicate 2
PRJEB41063	ERR5045682	13.9767	279	19961760	Ileum	-	India	Female	AIV challenged pigeon, sample 14	H5N1 2.2 challenged pigeon, ileum 48H, replicate 2
PRJEB41063	ERR5045683	0.215929	4	18524638	Ileum	-	India	Female	AIV challenged pigeon, sample 15	H5N1 2.2 challenged pigeon, ileum 48H, replicate 3
PRJEB41063	ERR5045684	0.111714	2	17902846	Ileum	-	India	Female	AIV challenged pigeon, sample 15	H5N1 2.2 challenged pigeon, ileum 48H, replicate 3
PRJEB41063	ERR5045685	0.520441	9	17293040	Ileum	-	India	Female	AIV challenged pigeon, sample 15	H5N1 2.2 challenged pigeon, ileum 48H, replicate 3
PRJEB41063	ERR5045686	0.413818	7	16915650	Ileum	-	India	Female	AIV challenged pigeon, sample 15	H5N1 2.2 challenged pigeon, ileum 48H, replicate 3
PRJEB41063	ERR5045687	0.647554	11	16987010	Ileum	-	India	Female	AIV challenged pigeon, sample 15	H5N1 2.2 challenged pigeon, ileum 48H, replicate 3
PRJEB41063	ERR5045688	0.217617	4	18380924	Ileum	-	India	Female	AIV challenged pigeon, sample 15	H5N1 2.2 challenged pigeon, ileum 48H, replicate 3
PRJEB41063	ERR5045689	200.336	3433	17136206	Ileum	-	India	Female	AIV challenged pigeon, sample 16	H5N1 2.2 challenged pigeon, ileum 5D, replicate 1
PRJEB41063	ERR5045690	210.5	3379	16052294	Ileum	-	India	Female	AIV challenged pigeon, sample 16	H5N1 2.2 challenged pigeon, ileum 5D, replicate 1
PRJEB41063	ERR5045691	202.455	3159	15603460	Ileum	-	India	Female	AIV challenged pigeon, sample 16	H5N1 2.2 challenged pigeon, ileum 5D, replicate 1
PRJEB41063	ERR5045692	229.628	3505	15263826	Ileum	-	India	Female	AIV challenged pigeon, sample 16	H5N1 2.2 challenged pigeon, ileum 5D, replicate 1
PRJEB41063	ERR5045693	209.866	3216	15324060	Ileum	-	India	Female	AIV challenged pigeon, sample 16	H5N1 2.2 challenged pigeon, ileum 5D, replicate 1
PRJEB41063	ERR5045694	198.127	3253	16418800	Ileum	-	India	Female	AIV challenged pigeon, sample 16	H5N1 2.2 challenged pigeon, ileum 5D, replicate 1
PRJEB41063	ERR5045695	14.8869	231	15517030	Ileum	-	India	Female	AIV challenged pigeon, sample 17	H5N1 2.2 challenged pigeon, ileum 5D, replicate 2
PRJEB41063	ERR5045696	11.3742	215	18902412	Ileum	-	India	Female	AIV challenged pigeon, sample 17	H5N1 2.2 challenged pigeon, ileum 5D, replicate 2
PRJEB41063	ERR5045697	10.0283	185	18447790	Ileum	-	India	Female	AIV challenged pigeon, sample 17	H5N1 2.2 challenged pigeon, ileum 5D, replicate 2
PRJEB41063	ERR5045698	9.47057	170	17950352	Ileum	-	India	Female	AIV challenged pigeon, sample 17	H5N1 2.2 challenged pigeon, ileum 5D, replicate 2
PRJEB41063	ERR5045699	14.8373	269	18129982	Ileum	-	India	Female	AIV challenged pigeon, sample 17	H5N1 2.2 challenged pigeon, ileum 5D, replicate 2
PRJEB41063	ERR5045700	10.4451	197	18860608	Ileum	-	India	Female	AIV challenged pigeon, sample 17	H5N1 2.2 challenged pigeon, ileum 5D, replicate 2
PRJEB41063	ERR5045701	45.787	827	18061892	Ileum	-	India	Female	AIV challenged pigeon, sample 18	H5N1 2.2 challenged pigeon, ileum 5D, replicate 3
PRJEB41063	ERR5045702	45.2159	838	18533290	Ileum	-	India	Female	AIV challenged pigeon, sample 18	H5N1 2.2 challenged pigeon, ileum 5D, replicate 3
PRJEB41063	ERR5045703	38.041	691	18164630	Ileum	-	India	Female	AIV challenged pigeon, sample 18	H5N1 2.2 challenged pigeon, ileum 5D, replicate 3
PRJEB41063	ERR5045704	42.3314	756	17859078	Ileum	-	India	Female	AIV challenged pigeon, sample 18	H5N1 2.2 challenged pigeon, ileum 5D, replicate 3
PRJEB41063	ERR5045705	41.1675	736	17878160	Ileum	-	India	Female	AIV challenged pigeon, sample 18	H5N1 2.2 challenged pigeon, ileum 5D, replicate 3
PRJEB41063	ERR5045706	39.06	769	19687674	Ileum	-	India	Female	AIV challenged pigeon, sample 18	H5N1 2.2 challenged pigeon, ileum 5D, replicate 3
PRJEB41063	ERR5045815	447.522	6699	14969096	Ileum	-	India	Female	AIV challenged pigeon, sample 37	H5N1 2.3.2.1 challenged pigeon, ileum 12H, replicate 1
PRJEB41063	ERR5045816	336.969	6129	18188596	Ileum	-	India	Female	AIV challenged pigeon, sample 37	H5N1 2.3.2.1 challenged pigeon, ileum 12H, replicate 1
PRJEB41063	ERR5045817	344.688	5948	17256196	Ileum	-	India	Female	AIV challenged pigeon, sample 37	H5N1 2.3.2.1 challenged pigeon, ileum 12H, replicate 1
PRJEB41063	ERR5045818	359.333	6081	16923040	Ileum	-	India	Female	AIV challenged pigeon, sample 37	H5N1 2.3.2.1 challenged pigeon, ileum 12H, replicate 1
PRJEB41063	ERR5045819	378.799	6388	16863832	Ileum	-	India	Female	AIV challenged pigeon, sample 37	H5N1 2.3.2.1 challenged pigeon, ileum 12H, replicate 1
PRJEB41063	ERR5045820	331.467	6102	18409076	Ileum	-	India	Female	AIV challenged pigeon, sample 37	H5N1 2.3.2.1 challenged pigeon, ileum 12H, replicate 1
PRJEB41063	ERR5045822	0.183939	3	16309764	Ileum	-	India	Female	AIV challenged pigeon, sample 38	H5N1 2.3.2.1 challenged pigeon, ileum 12H, replicate 2
PRJEB41063	ERR5045823	0.559387	9	16089028	Ileum	-	India	Female	AIV challenged pigeon, sample 38	H5N1 2.3.2.1 challenged pigeon, ileum 12H, replicate 2
PRJEB41063	ERR5045824	0.190014	3	15788316	Ileum	-	India	Female	AIV challenged pigeon, sample 38	H5N1 2.3.2.1 challenged pigeon, ileum 12H, replicate 2
PRJEB41063	ERR5045825	0.316874	5	15779158	Ileum	-	India	Female	AIV challenged pigeon, sample 38	H5N1 2.3.2.1 challenged pigeon, ileum 12H, replicate 2
PRJEB41063	ERR5045826	0.584112	10	17120014	Ileum	-	India	Female	AIV challenged pigeon, sample 38	H5N1 2.3.2.1 challenged pigeon, ileum 12H, replicate 2
PRJEB41063	ERR5045827	4.13274	66	15970038	Ileum	-	India	Female	AIV challenged pigeon, sample 39	H5N1 2.3.2.1 challenged pigeon, ileum 12H, replicate 3
PRJEB41063	ERR5045828	4.39597	80	18198476	Ileum	-	India	Female	AIV challenged pigeon, sample 39	H5N1 2.3.2.1 challenged pigeon, ileum 12H, replicate 3
PRJEB41063	ERR5045829	3.23403	57	17625090	Ileum	-	India	Female	AIV challenged pigeon, sample 39	H5N1 2.3.2.1 challenged pigeon, ileum 12H, replicate 3
PRJEB41063	ERR5045830	3.76926	65	17244744	Ileum	-	India	Female	AIV challenged pigeon, sample 39	H5N1 2.3.2.1 challenged pigeon, ileum 12H, replicate 3
PRJEB41063	ERR5045831	5.99081	104	17359912	Ileum	-	India	Female	AIV challenged pigeon, sample 39	H5N1 2.3.2.1 challenged pigeon, ileum 12H, replicate 3
PRJEB41063	ERR5045832	4.19872	76	18100750	Ileum	-	India	Female	AIV challenged pigeon, sample 39	H5N1 2.3.2.1 challenged pigeon, ileum 12H, replicate 3
PRJEB41063	ERR5045833	0.807382	14	17339988	Ileum	-	India	Female	AIV challenged pigeon, sample 40	H5N1 2.3.2.1 challenged pigeon, ileum 48H, replicate 1
PRJEB41063	ERR5045834	0.752279	14	18610122	Ileum	-	India	Female	AIV challenged pigeon, sample 40	H5N1 2.3.2.1 challenged pigeon, ileum 48H, replicate 1
PRJEB41063	ERR5045835	1.27355	23	18059722	Ileum	-	India	Female	AIV challenged pigeon, sample 40	H5N1 2.3.2.1 challenged pigeon, ileum 48H, replicate 1
PRJEB41063	ERR5045836	1.81987	32	17583634	Ileum	-	India	Female	AIV challenged pigeon, sample 40	H5N1 2.3.2.1 challenged pigeon, ileum 48H, replicate 1
PRJEB41063	ERR5045837	2.60994	46	17624938	Ileum	-	India	Female	AIV challenged pigeon, sample 40	H5N1 2.3.2.1 challenged pigeon, ileum 48H, replicate 1
PRJEB41063	ERR5045838	0.790245	15	18981456	Ileum	-	India	Female	AIV challenged pigeon, sample 40	H5N1 2.3.2.1 challenged pigeon, ileum 48H, replicate 1
PRJEB41063	ERR5045839	78.3821	1404	17912254	Ileum	-	India	Female	AIV challenged pigeon, sample 41	H5N1 2.3.2.1 challenged pigeon, ileum 48H, replicate 2
PRJEB41063	ERR5045840	70.9803	1420	20005554	Ileum	-	India	Female	AIV challenged pigeon, sample 41	H5N1 2.3.2.1 challenged pigeon, ileum 48H, replicate 2
PRJEB41063	ERR5045842	69.6126	1315	18890270	Ileum	-	India	Female	AIV challenged pigeon, sample 41	H5N1 2.3.2.1 challenged pigeon, ileum 48H, replicate 2
PRJEB41063	ERR5045843	75.0638	1424	18970522	Ileum	-	India	Female	AIV challenged pigeon, sample 41	H5N1 2.3.2.1 challenged pigeon, ileum 48H, replicate 2
PRJEB41063	ERR5045844	65.1848	1304	20004676	Ileum	-	India	Female	AIV challenged pigeon, sample 41	H5N1 2.3.2.1 challenged pigeon, ileum 48H, replicate 2
PRJEB41063	ERR5045845	0.789012	15	19011106	Ileum	-	India	Female	AIV challenged pigeon, sample 42	H5N1 2.3.2.1 challenged pigeon, ileum 48H, replicate 3
PRJEB41063	ERR5045846	2.19541	40	18219862	Ileum	-	India	Female	AIV challenged pigeon, sample 42	H5N1 2.3.2.1 challenged pigeon, ileum 48H, replicate 3
PRJEB41063	ERR5045847	1.42054	25	17598920	Ileum	-	India	Female	AIV challenged pigeon, sample 42	H5N1 2.3.2.1 challenged pigeon, ileum 48H, replicate 3
PRJEB41063	ERR5045848	1.3479	23	17063628	Ileum	-	India	Female	AIV challenged pigeon, sample 42	H5N1 2.3.2.1 challenged pigeon, ileum 48H, replicate 3
PRJEB41063	ERR5045849	2.50604	43	17158578	Ileum	-	India	Female	AIV challenged pigeon, sample 42	H5N1 2.3.2.1 challenged pigeon, ileum 48H, replicate 3
PRJEB41063	ERR5045850	1.99887	36	18010174	Ileum	-	India	Female	AIV challenged pigeon, sample 42	H5N1 2.3.2.1 challenged pigeon, ileum 48H, replicate 3
PRJEB41063	ERR5045851	879.628	15129	17199310	Ileum	-	India	Female	AIV challenged pigeon, sample 43	H5N1 2.3.2.1 challenged pigeon, ileum 5D, replicate 1
PRJEB41063	ERR5045852	781.222	13867	17750390	Ileum	-	India	Female	AIV challenged pigeon, sample 43	H5N1 2.3.2.1 challenged pigeon, ileum 5D, replicate 1
PRJEB41063	ERR5045853	797.671	13778	17272788	Ileum	-	India	Female	AIV challenged pigeon, sample 43	H5N1 2.3.2.1 challenged pigeon, ileum 5D, replicate 1
PRJEB41063	ERR5045854	813.174	13647	16782378	Ileum	-	India	Female	AIV challenged pigeon, sample 43	H5N1 2.3.2.1 challenged pigeon, ileum 5D, replicate 1
PRJEB41063	ERR5045855	806.157	13603	16873884	Ileum	-	India	Female	AIV challenged pigeon, sample 43	H5N1 2.3.2.1 challenged pigeon, ileum 5D, replicate 1
PRJEB41063	ERR5045856	747.938	13456	17990790	Ileum	-	India	Female	AIV challenged pigeon, sample 43	H5N1 2.3.2.1 challenged pigeon, ileum 5D, replicate 1
PRJEB41063	ERR5045857	615.854	10454	16974810	Ileum	-	India	Female	AIV challenged pigeon, sample 44	H5N1 2.3.2.1 challenged pigeon, ileum 5D, replicate 2
PRJEB41063	ERR5045858	637.215	10236	16063660	Ileum	-	India	Female	AIV challenged pigeon, sample 44	H5N1 2.3.2.1 challenged pigeon, ileum 5D, replicate 2
PRJEB41063	ERR5045859	635.628	10002	15735624	Ileum	-	India	Female	AIV challenged pigeon, sample 44	H5N1 2.3.2.1 challenged pigeon, ileum 5D, replicate 2
PRJEB41063	ERR5045860	639.924	9859	15406506	Ileum	-	India	Female	AIV challenged pigeon, sample 44	H5N1 2.3.2.1 challenged pigeon, ileum 5D, replicate 2
PRJEB41063	ERR5045861	682.608	10498	15379242	Ileum	-	India	Female	AIV challenged pigeon, sample 44	H5N1 2.3.2.1 challenged pigeon, ileum 5D, replicate 2
PRJEB41063	ERR5045862	573.431	9934	17323800	Ileum	-	India	Female	AIV challenged pigeon, sample 44	H5N1 2.3.2.1 challenged pigeon, ileum 5D, replicate 2
PRJEB41063	ERR5045863	4629.52	73339	15841608	Ileum	-	India	Female	AIV challenged pigeon, sample 45	H5N1 2.3.2.1 challenged pigeon, ileum 5D, replicate 3
PRJEB41063	ERR5045864	4397.27	68007	15465746	Ileum	-	India	Female	AIV challenged pigeon, sample 45	H5N1 2.3.2.1 challenged pigeon, ileum 5D, replicate 3
PRJEB41063	ERR5045865	4543.46	66702	14680894	Ileum	-	India	Female	AIV challenged pigeon, sample 45	H5N1 2.3.2.1 challenged pigeon, ileum 5D, replicate 3
PRJEB41063	ERR5045866	4641.4	65917	14201972	Ileum	-	India	Female	AIV challenged pigeon, sample 45	H5N1 2.3.2.1 challenged pigeon, ileum 5D, replicate 3
PRJEB41063	ERR5045867	4416.33	63181	14306232	Ileum	-	India	Female	AIV challenged pigeon, sample 45	H5N1 2.3.2.1 challenged pigeon, ileum 5D, replicate 3
PRJEB41063	ERR5045868	4617.8	64811	14035052	Ileum	-	India	Female	AIV challenged pigeon, sample 45	H5N1 2.3.2.1 challenged pigeon, ileum 5D, replicate 3
PRJEB41063	ERR5045905	0.0649404	1	15398746	Lung	-	India	Female	AIV challenged pigeon, sample 52	H5N1 2.3.2.1 challenged pigeon, lung 5D, replicate 1
PRJEB41063	ERR5045906	0.691755	11	15901592	Lung	-	India	Female	AIV challenged pigeon, sample 52	H5N1 2.3.2.1 challenged pigeon, lung 5D, replicate 1
PRJEB41063	ERR5045907	0.0689151	1	14510598	Lung	-	India	Female	AIV challenged pigeon, sample 52	H5N1 2.3.2.1 challenged pigeon, lung 5D, replicate 1
PRJEB41063	ERR5045908	0.850938	12	14102084	Lung	-	India	Female	AIV challenged pigeon, sample 52	H5N1 2.3.2.1 challenged pigeon, lung 5D, replicate 1
PRJEB41063	ERR5045909	0.78201	11	14066320	Lung	-	India	Female	AIV challenged pigeon, sample 52	H5N1 2.3.2.1 challenged pigeon, lung 5D, replicate 1
PRJEB41063	ERR5045910	0.123604	2	16180754	Lung	-	India	Female	AIV challenged pigeon, sample 52	H5N1 2.3.2.1 challenged pigeon, lung 5D, replicate 1
PRJEB41063	ERR5045913	0.0720627	1	13876800	Lung	-	India	Female	AIV challenged pigeon, sample 53	H5N1 2.3.2.1 challenged pigeon, lung 5D, replicate 2
PRJEB41063	ERR5045917	0.0715741	1	13971544	Lung	-	India	Female	AIV challenged pigeon, sample 54	H5N1 2.3.2.1 challenged pigeon, lung 5D, replicate 3
PRJEB41063	ERR5045918	0.405781	6	14786318	Lung	-	India	Female	AIV challenged pigeon, sample 54	H5N1 2.3.2.1 challenged pigeon, lung 5D, replicate 3
PRJEB41063	ERR5045919	0.215993	3	13889338	Lung	-	India	Female	AIV challenged pigeon, sample 54	H5N1 2.3.2.1 challenged pigeon, lung 5D, replicate 3
PRJEB41063	ERR5045920	0.370125	5	13508964	Lung	-	India	Female	AIV challenged pigeon, sample 54	H5N1 2.3.2.1 challenged pigeon, lung 5D, replicate 3
PRJEB41063	ERR5045921	0.739613	10	13520582	Lung	-	India	Female	AIV challenged pigeon, sample 54	H5N1 2.3.2.1 challenged pigeon, lung 5D, replicate 3
PRJEB41063	ERR5045922	0.193436	3	15509032	Lung	-	India	Female	AIV challenged pigeon, sample 54	H5N1 2.3.2.1 challenged pigeon, lung 5D, replicate 3
PRJEB41063	ERR5045937	6.34917	1	157501	Brain	-	India	Female	AIV challenged pigeon, sample 57	PBS control challenged pigeon, brain 0H, replicate 3
PRJEB41063	ERR5045941	21.2283	321	15121310	Ileum	-	India	Female	AIV challenged pigeon, sample 58	PBS control challenged pigeon, ileum 0H, replicate 1
PRJEB41063	ERR5045942	24.4428	388	15873792	Ileum	-	India	Female	AIV challenged pigeon, sample 58	PBS control challenged pigeon, ileum 0H, replicate 1
PRJEB41063	ERR5045943	25.44	393	15448132	Ileum	-	India	Female	AIV challenged pigeon, sample 58	PBS control challenged pigeon, ileum 0H, replicate 1
PRJEB41063	ERR5045944	23.0905	347	15027796	Ileum	-	India	Female	AIV challenged pigeon, sample 58	PBS control challenged pigeon, ileum 0H, replicate 1
PRJEB41063	ERR5045945	24.2223	367	15151356	Ileum	-	India	Female	AIV challenged pigeon, sample 58	PBS control challenged pigeon, ileum 0H, replicate 1
PRJEB41063	ERR5045946	23.0933	373	16151862	Ileum	-	India	Female	AIV challenged pigeon, sample 58	PBS control challenged pigeon, ileum 0H, replicate 1
PRJEB41063	ERR5045947	312.768	4809	15375636	Ileum	-	India	Female	AIV challenged pigeon, sample 59	PBS control challenged pigeon, ileum 0H, replicate 2
PRJEB41063	ERR5045948	305.172	4620	15139026	Ileum	-	India	Female	AIV challenged pigeon, sample 59	PBS control challenged pigeon, ileum 0H, replicate 2
PRJEB41063	ERR5045949	312.769	4347	13898454	Ileum	-	India	Female	AIV challenged pigeon, sample 59	PBS control challenged pigeon, ileum 0H, replicate 2
PRJEB41063	ERR5045950	324.477	4496	13856132	Ileum	-	India	Female	AIV challenged pigeon, sample 59	PBS control challenged pigeon, ileum 0H, replicate 2
PRJEB41063	ERR5045951	332.48	4791	14409890	Ileum	-	India	Female	AIV challenged pigeon, sample 59	PBS control challenged pigeon, ileum 0H, replicate 2
PRJEB41063	ERR5045952	280.726	4274	15224818	Ileum	-	India	Female	AIV challenged pigeon, sample 59	PBS control challenged pigeon, ileum 0H, replicate 2
PRJEB41063	ERR5045953	159.881	2223	13904056	Ileum	-	India	Female	AIV challenged pigeon, sample 60	PBS control challenged pigeon, ileum 0H, replicate 3
PRJEB41063	ERR5045954	145.346	2143	14744126	Ileum	-	India	Female	AIV challenged pigeon, sample 60	PBS control challenged pigeon, ileum 0H, replicate 3
PRJEB41063	ERR5045955	144.68	2037	14079380	Ileum	-	India	Female	AIV challenged pigeon, sample 60	PBS control challenged pigeon, ileum 0H, replicate 3
PRJEB41063	ERR5045956	139.625	1990	14252450	Ileum	-	India	Female	AIV challenged pigeon, sample 60	PBS control challenged pigeon, ileum 0H, replicate 3
PRJEB41063	ERR5045957	151.395	2166	14306948	Ileum	-	India	Female	AIV challenged pigeon, sample 60	PBS control challenged pigeon, ileum 0H, replicate 3
PRJEB41063	ERR5045958	139.897	2071	14803696	Ileum	-	India	Female	AIV challenged pigeon, sample 60	PBS control challenged pigeon, ileum 0H, replicate 3
PRJEB41063	ERR5045959	0.212493	3	14118126	Lung	-	India	Female	AIV challenged pigeon, sample 61	PBS control challenged pigeon, lung 0H, replicate 1
PRJEB41063	ERR5045960	0.109676	2	18235504	Lung	-	India	Female	AIV challenged pigeon, sample 61	PBS control challenged pigeon, lung 0H, replicate 1
PRJEB41063	ERR5045961	0.22786	4	17554636	Lung	-	India	Female	AIV challenged pigeon, sample 61	PBS control challenged pigeon, lung 0H, replicate 1
PRJEB41063	ERR5045962	0.176078	3	17037922	Lung	-	India	Female	AIV challenged pigeon, sample 61	PBS control challenged pigeon, lung 0H, replicate 1
PRJEB41063	ERR5045963	0.292313	5	17104934	Lung	-	India	Female	AIV challenged pigeon, sample 61	PBS control challenged pigeon, lung 0H, replicate 1
PRJEB41063	ERR5045966	0.308168	4	12979912	Lung	-	India	Female	AIV challenged pigeon, sample 62	PBS control challenged pigeon, lung 0H, replicate 2
PRJEB41063	ERR5045967	0.397696	5	12572426	Lung	-	India	Female	AIV challenged pigeon, sample 62	PBS control challenged pigeon, lung 0H, replicate 2
PRJEB41063	ERR5045969	0.326359	4	12256460	Lung	-	India	Female	AIV challenged pigeon, sample 62	PBS control challenged pigeon, lung 0H, replicate 2
PRJEB41063	ERR5045970	0.147652	2	13545384	Lung	-	India	Female	AIV challenged pigeon, sample 62	PBS control challenged pigeon, lung 0H, replicate 2
PRJEB41063	ERR5045971	2.79549	35	12520172	Lung	-	India	Female	AIV challenged pigeon, sample 63	PBS control challenged pigeon, lung 0H, replicate 3
PRJEB41063	ERR5045972	2.20474	35	15874922	Lung	-	India	Female	AIV challenged pigeon, sample 63	PBS control challenged pigeon, lung 0H, replicate 3
PRJEB41063	ERR5045973	2.454	38	15484918	Lung	-	India	Female	AIV challenged pigeon, sample 63	PBS control challenged pigeon, lung 0H, replicate 3
PRJEB41063	ERR5045974	2.79369	42	15033878	Lung	-	India	Female	AIV challenged pigeon, sample 63	PBS control challenged pigeon, lung 0H, replicate 3
PRJEB41063	ERR5045975	4.16279	63	15134092	Lung	-	India	Female	AIV challenged pigeon, sample 63	PBS control challenged pigeon, lung 0H, replicate 3
PRJEB41063	ERR5045976	2.08932	34	16273230	Lung	-	India	Female	AIV challenged pigeon, sample 63	PBS control challenged pigeon, lung 0H, replicate 3
PRJEB41063	ERR5046031	147.545	2371	16069726	Ileum	-	India	Female	AIV challenged pigeon, sample 73	H9N2 challenged pigeon, ileum 12H, replicate 1
PRJEB41063	ERR5046032	152.057	2436	16020342	Ileum	-	India	Female	AIV challenged pigeon, sample 73	H9N2 challenged pigeon, ileum 12H, replicate 1
PRJEB41063	ERR5046033	134.257	2100	15641618	Ileum	-	India	Female	AIV challenged pigeon, sample 73	H9N2 challenged pigeon, ileum 12H, replicate 1
PRJEB41063	ERR5046034	145.106	2193	15113070	Ileum	-	India	Female	AIV challenged pigeon, sample 73	H9N2 challenged pigeon, ileum 12H, replicate 1
PRJEB41063	ERR5046035	136.821	2088	15260834	Ileum	-	India	Female	AIV challenged pigeon, sample 73	H9N2 challenged pigeon, ileum 12H, replicate 1
PRJEB41063	ERR5046036	132.015	2025	15339212	Ileum	-	India	Female	AIV challenged pigeon, sample 73	H9N2 challenged pigeon, ileum 12H, replicate 1
PRJEB41063	ERR5046037	1957.22	29276	14957930	Ileum	-	India	Female	AIV challenged pigeon, sample 74	H9N2 challenged pigeon, ileum 12H, replicate 2
PRJEB41063	ERR5046038	1617.02	27511	17013392	Ileum	-	India	Female	AIV challenged pigeon, sample 74	H9N2 challenged pigeon, ileum 12H, replicate 2
PRJEB41063	ERR5046039	1642.18	27029	16459198	Ileum	-	India	Female	AIV challenged pigeon, sample 74	H9N2 challenged pigeon, ileum 12H, replicate 2
PRJEB41063	ERR5046040	1691.08	26978	15953118	Ileum	-	India	Female	AIV challenged pigeon, sample 74	H9N2 challenged pigeon, ileum 12H, replicate 2
PRJEB41063	ERR5046041	1661.41	26714	16079076	Ileum	-	India	Female	AIV challenged pigeon, sample 74	H9N2 challenged pigeon, ileum 12H, replicate 2
PRJEB41063	ERR5046042	1602.55	26697	16659096	Ileum	-	India	Female	AIV challenged pigeon, sample 74	H9N2 challenged pigeon, ileum 12H, replicate 2
PRJEB41063	ERR5046043	28.2148	451	15984510	Ileum	-	India	Female	AIV challenged pigeon, sample 75	H9N2 challenged pigeon, ileum 12H, replicate 3
PRJEB41063	ERR5046044	23.0873	392	16979018	Ileum	-	India	Female	AIV challenged pigeon, sample 75	H9N2 challenged pigeon, ileum 12H, replicate 3
PRJEB41063	ERR5046045	24.8253	409	16475102	Ileum	-	India	Female	AIV challenged pigeon, sample 75	H9N2 challenged pigeon, ileum 12H, replicate 3
PRJEB41063	ERR5046046	23.4853	378	16095178	Ileum	-	India	Female	AIV challenged pigeon, sample 75	H9N2 challenged pigeon, ileum 12H, replicate 3
PRJEB41063	ERR5046047	24.4413	393	16079346	Ileum	-	India	Female	AIV challenged pigeon, sample 75	H9N2 challenged pigeon, ileum 12H, replicate 3
PRJEB41063	ERR5046048	22.4889	410	18231176	Ileum	-	India	Female	AIV challenged pigeon, sample 75	H9N2 challenged pigeon, ileum 12H, replicate 3
PRJEB41063	ERR5046049	307.594	5137	16700606	Ileum	-	India	Female	AIV challenged pigeon, sample 76	H9N2 challenged pigeon, ileum 48H, replicate 1
PRJEB41063	ERR5046050	256.565	4751	18517756	Ileum	-	India	Female	AIV challenged pigeon, sample 76	H9N2 challenged pigeon, ileum 48H, replicate 1
PRJEB41063	ERR5046051	261.16	4710	18034920	Ileum	-	India	Female	AIV challenged pigeon, sample 76	H9N2 challenged pigeon, ileum 48H, replicate 1
PRJEB41063	ERR5046052	274.22	4776	17416694	Ileum	-	India	Female	AIV challenged pigeon, sample 76	H9N2 challenged pigeon, ileum 48H, replicate 1
PRJEB41063	ERR5046053	252.666	4447	17600340	Ileum	-	India	Female	AIV challenged pigeon, sample 76	H9N2 challenged pigeon, ileum 48H, replicate 1
PRJEB41063	ERR5046054	275.181	4841	17592034	Ileum	-	India	Female	AIV challenged pigeon, sample 76	H9N2 challenged pigeon, ileum 48H, replicate 1
PRJEB41063	ERR5046055	405.331	7037	17361100	Ileum	-	India	Female	AIV challenged pigeon, sample 77	H9N2 challenged pigeon, ileum 48H, replicate 2
PRJEB41063	ERR5046056	355.691	6745	18963080	Ileum	-	India	Female	AIV challenged pigeon, sample 77	H9N2 challenged pigeon, ileum 48H, replicate 2
PRJEB41063	ERR5046057	355.335	6556	18450180	Ileum	-	India	Female	AIV challenged pigeon, sample 77	H9N2 challenged pigeon, ileum 48H, replicate 2
PRJEB41063	ERR5046058	351.851	6336	18007622	Ileum	-	India	Female	AIV challenged pigeon, sample 77	H9N2 challenged pigeon, ileum 48H, replicate 2
PRJEB41063	ERR5046059	415.383	7483	18014698	Ileum	-	India	Female	AIV challenged pigeon, sample 77	H9N2 challenged pigeon, ileum 48H, replicate 2
PRJEB41063	ERR5046060	330.78	6692	20230960	Ileum	-	India	Female	AIV challenged pigeon, sample 77	H9N2 challenged pigeon, ileum 48H, replicate 2
PRJEB41063	ERR5046061	1174.64	21863	18612560	Ileum	-	India	Female	AIV challenged pigeon, sample 78	H9N2 challenged pigeon, ileum 48H, replicate 3
PRJEB41063	ERR5046062	975.422	20677	21198002	Ileum	-	India	Female	AIV challenged pigeon, sample 78	H9N2 challenged pigeon, ileum 48H, replicate 3
PRJEB41063	ERR5046063	961.766	19891	20681744	Ileum	-	India	Female	AIV challenged pigeon, sample 78	H9N2 challenged pigeon, ileum 48H, replicate 3
PRJEB41063	ERR5046064	982.467	19807	20160468	Ileum	-	India	Female	AIV challenged pigeon, sample 78	H9N2 challenged pigeon, ileum 48H, replicate 3
PRJEB41063	ERR5046065	1064.31	21529	20228100	Ileum	-	India	Female	AIV challenged pigeon, sample 78	H9N2 challenged pigeon, ileum 48H, replicate 3
PRJEB41063	ERR5046066	933.085	21025	22532780	Ileum	-	India	Female	AIV challenged pigeon, sample 78	H9N2 challenged pigeon, ileum 48H, replicate 3
PRJEB41063	ERR5046067	104.748	2178	20792848	Ileum	-	India	Female	AIV challenged pigeon, sample 79	H9N2 challenged pigeon, ileum 5D, replicate 1
PRJEB41063	ERR5046068	121.498	2029	16699840	Ileum	-	India	Female	AIV challenged pigeon, sample 79	H9N2 challenged pigeon, ileum 5D, replicate 1
PRJEB41063	ERR5046069	123.716	2026	16376240	Ileum	-	India	Female	AIV challenged pigeon, sample 79	H9N2 challenged pigeon, ileum 5D, replicate 1
PRJEB41063	ERR5046070	119.699	1922	16056930	Ileum	-	India	Female	AIV challenged pigeon, sample 79	H9N2 challenged pigeon, ileum 5D, replicate 1
PRJEB41063	ERR5046071	136.674	2189	16016164	Ileum	-	India	Female	AIV challenged pigeon, sample 79	H9N2 challenged pigeon, ileum 5D, replicate 1
PRJEB41063	ERR5046072	116.204	2134	18364258	Ileum	-	India	Female	AIV challenged pigeon, sample 79	H9N2 challenged pigeon, ileum 5D, replicate 1
PRJEB41063	ERR5046073	331.329	5508	16623946	Ileum	-	India	Female	AIV challenged pigeon, sample 80	H9N2 challenged pigeon, ileum 5D, replicate 2
PRJEB41063	ERR5046074	360.329	5362	14880848	Ileum	-	India	Female	AIV challenged pigeon, sample 80	H9N2 challenged pigeon, ileum 5D, replicate 2
PRJEB41063	ERR5046075	358.529	5068	14135534	Ileum	-	India	Female	AIV challenged pigeon, sample 80	H9N2 challenged pigeon, ileum 5D, replicate 2
PRJEB41063	ERR5046076	373.353	5137	13759080	Ileum	-	India	Female	AIV challenged pigeon, sample 80	H9N2 challenged pigeon, ileum 5D, replicate 2
PRJEB41063	ERR5046077	389.596	5364	13768098	Ileum	-	India	Female	AIV challenged pigeon, sample 80	H9N2 challenged pigeon, ileum 5D, replicate 2
PRJEB41063	ERR5046078	350.29	5171	14762066	Ileum	-	India	Female	AIV challenged pigeon, sample 80	H9N2 challenged pigeon, ileum 5D, replicate 2
PRJEB41063	ERR5046079	0.856504	12	14010444	Ileum	-	India	Female	AIV challenged pigeon, sample 81	H9N2 challenged pigeon, ileum 5D, replicate 3
PRJEB41063	ERR5046080	2.18929	34	15530118	Ileum	-	India	Female	AIV challenged pigeon, sample 81	H9N2 challenged pigeon, ileum 5D, replicate 3
PRJEB41063	ERR5046081	1.50086	23	15324550	Ileum	-	India	Female	AIV challenged pigeon, sample 81	H9N2 challenged pigeon, ileum 5D, replicate 3
PRJEB41063	ERR5046082	1.20107	18	14986598	Ileum	-	India	Female	AIV challenged pigeon, sample 81	H9N2 challenged pigeon, ileum 5D, replicate 3
PRJEB41063	ERR5046083	1.74233	26	14922510	Ileum	-	India	Female	AIV challenged pigeon, sample 81	H9N2 challenged pigeon, ileum 5D, replicate 3
PRJEB41063	ERR5046084	1.50466	25	16615034	Ileum	-	India	Female	AIV challenged pigeon, sample 81	H9N2 challenged pigeon, ileum 5D, replicate 3
PRJEB41063	ERR5046091	0.0613657	1	16295742	Lung	-	India	Female	AIV challenged pigeon, sample 83	H9N2 challenged pigeon, lung 12H, replicate 2
PRJEB41063	ERR5046092	0.352003	4	11363530	Lung	-	India	Female	AIV challenged pigeon, sample 83	H9N2 challenged pigeon, lung 12H, replicate 2
PRJEB41063	ERR5046094	0.464268	5	10769636	Lung	-	India	Female	AIV challenged pigeon, sample 83	H9N2 challenged pigeon, lung 12H, replicate 2
PRJEB41063	ERR5046095	0.0931584	1	10734402	Lung	-	India	Female	AIV challenged pigeon, sample 83	H9N2 challenged pigeon, lung 12H, replicate 2
PRJEB41063	ERR5046098	0.136019	2	14703836	Lung	-	India	Female	AIV challenged pigeon, sample 84	H9N2 challenged pigeon, lung 12H, replicate 3
PRJEB41063	ERR5046099	0.0705514	1	14174060	Lung	-	India	Female	AIV challenged pigeon, sample 84	H9N2 challenged pigeon, lung 12H, replicate 3
PRJEB41063	ERR5046100	0.145022	2	13790982	Lung	-	India	Female	AIV challenged pigeon, sample 84	H9N2 challenged pigeon, lung 12H, replicate 3
PRJEB41063	ERR5046103	0.428366	6	14006710	Lung	-	India	Female	AIV challenged pigeon, sample 85	H9N2 challenged pigeon, lung 48H, replicate 1
PRJEB41063	ERR5046104	0.350724	6	17107478	Lung	-	India	Female	AIV challenged pigeon, sample 85	H9N2 challenged pigeon, lung 48H, replicate 1
PRJEB41063	ERR5046105	0.180955	3	16578740	Lung	-	India	Female	AIV challenged pigeon, sample 85	H9N2 challenged pigeon, lung 48H, replicate 1
PRJEB41063	ERR5046106	0.438072	7	15979098	Lung	-	India	Female	AIV challenged pigeon, sample 85	H9N2 challenged pigeon, lung 48H, replicate 1
PRJEB41063	ERR5046107	0.616921	10	16209538	Lung	-	India	Female	AIV challenged pigeon, sample 85	H9N2 challenged pigeon, lung 48H, replicate 1
PRJEB41063	ERR5046108	0.638314	10	15666282	Lung	-	India	Female	AIV challenged pigeon, sample 85	H9N2 challenged pigeon, lung 48H, replicate 1
PRJEB41063	ERR5046109	0.126211	2	15846532	Lung	-	India	Female	AIV challenged pigeon, sample 86	H9N2 challenged pigeon, lung 48H, replicate 2
PRJEB41063	ERR5046110	0.480489	7	14568480	Lung	-	India	Female	AIV challenged pigeon, sample 86	H9N2 challenged pigeon, lung 48H, replicate 2
PRJEB41063	ERR5046111	0.132887	2	15050382	Lung	-	India	Female	AIV challenged pigeon, sample 86	H9N2 challenged pigeon, lung 48H, replicate 2
PRJEB41063	ERR5046113	0.753192	11	14604508	Lung	-	India	Female	AIV challenged pigeon, sample 86	H9N2 challenged pigeon, lung 48H, replicate 2
PRJEB41063	ERR5046114	0.385002	6	15584352	Lung	-	India	Female	AIV challenged pigeon, sample 86	H9N2 challenged pigeon, lung 48H, replicate 2
PRJEB41063	ERR5046115	1.89335	28	14788618	Lung	-	India	Female	AIV challenged pigeon, sample 87	H9N2 challenged pigeon, lung 48H, replicate 3
PRJEB41063	ERR5046116	1.89308	30	15847184	Lung	-	India	Female	AIV challenged pigeon, sample 87	H9N2 challenged pigeon, lung 48H, replicate 3
PRJEB41063	ERR5046117	2.06841	31	14987336	Lung	-	India	Female	AIV challenged pigeon, sample 87	H9N2 challenged pigeon, lung 48H, replicate 3
PRJEB41063	ERR5046118	2.82472	41	14514696	Lung	-	India	Female	AIV challenged pigeon, sample 87	H9N2 challenged pigeon, lung 48H, replicate 3
PRJEB41063	ERR5046119	1.70966	25	14622812	Lung	-	India	Female	AIV challenged pigeon, sample 87	H9N2 challenged pigeon, lung 48H, replicate 3
PRJEB41063	ERR5046120	2.23322	32	14329088	Lung	-	India	Female	AIV challenged pigeon, sample 87	H9N2 challenged pigeon, lung 48H, replicate 3
PRJEB41063	ERR5046121	0.346718	5	14420928	Lung	-	India	Female	AIV challenged pigeon, sample 88	H9N2 challenged pigeon, lung 5D, replicate 1
PRJEB41063	ERR5046122	0.209662	3	14308750	Lung	-	India	Female	AIV challenged pigeon, sample 88	H9N2 challenged pigeon, lung 5D, replicate 1
PRJEB41063	ERR5046123	0.711932	10	14046282	Lung	-	India	Female	AIV challenged pigeon, sample 88	H9N2 challenged pigeon, lung 5D, replicate 1
PRJEB41063	ERR5046124	0.217725	3	13778844	Lung	-	India	Female	AIV challenged pigeon, sample 88	H9N2 challenged pigeon, lung 5D, replicate 1
PRJEB41063	ERR5046125	0.365992	5	13661496	Lung	-	India	Female	AIV challenged pigeon, sample 88	H9N2 challenged pigeon, lung 5D, replicate 1
PRJEB41063	ERR5046126	0.133213	2	15013576	Lung	-	India	Female	AIV challenged pigeon, sample 88	H9N2 challenged pigeon, lung 5D, replicate 1
PRJEB41063	ERR5046127	0.714131	10	14003034	Lung	-	India	Female	AIV challenged pigeon, sample 89	H9N2 challenged pigeon, lung 5D, replicate 2
PRJEB41063	ERR5046128	1.09988	16	14546978	Lung	-	India	Female	AIV challenged pigeon, sample 89	H9N2 challenged pigeon, lung 5D, replicate 2
PRJEB41063	ERR5046129	0.424537	6	14133046	Lung	-	India	Female	AIV challenged pigeon, sample 89	H9N2 challenged pigeon, lung 5D, replicate 2
PRJEB41063	ERR5046130	0.436799	6	13736294	Lung	-	India	Female	AIV challenged pigeon, sample 89	H9N2 challenged pigeon, lung 5D, replicate 2
PRJEB41063	ERR5046131	1.15502	16	13852598	Lung	-	India	Female	AIV challenged pigeon, sample 89	H9N2 challenged pigeon, lung 5D, replicate 2
PRJEB41063	ERR5046132	0.636764	9	14133962	Lung	-	India	Female	AIV challenged pigeon, sample 89	H9N2 challenged pigeon, lung 5D, replicate 2
PRJEB41063	ERR5046133	0.794861	11	13838894	Lung	-	India	Female	AIV challenged pigeon, sample 90	H9N2 challenged pigeon, lung 5D, replicate 3
PRJEB41063	ERR5046134	0.692758	12	17322066	Lung	-	India	Female	AIV challenged pigeon, sample 90	H9N2 challenged pigeon, lung 5D, replicate 3
PRJEB41063	ERR5046135	0.478336	8	16724634	Lung	-	India	Female	AIV challenged pigeon, sample 90	H9N2 challenged pigeon, lung 5D, replicate 3
PRJEB41063	ERR5046136	0.427853	7	16360764	Lung	-	India	Female	AIV challenged pigeon, sample 90	H9N2 challenged pigeon, lung 5D, replicate 3
PRJEB41063	ERR5046137	0.552944	9	16276504	Lung	-	India	Female	AIV challenged pigeon, sample 90	H9N2 challenged pigeon, lung 5D, replicate 3
PRJEB41063	ERR5046138	0.32325	6	18561476	Lung	-	India	Female	AIV challenged pigeon, sample 90	H9N2 challenged pigeon, lung 5D, replicate 3
PRJNA532674	SRR10102944	0.0685294	3	43776816	Cere	-	China?	-	NS33
PRJNA612642	SRR11311781	0.0966367	2	20696077	Crop	no-laction	Beijing, China	Female	C5
PRJNA612642	SRR11311782	0.0309625	2	64594198	Crop	no-laction	Beijing, China	Female	C4
PRJNA612642	SRR11311784	0.00915451	1	109235784	Crop	no-laction	Beijing, China	Female	C2
PRJNA612642	SRR11311785	0.00916954	1	109056738	Crop	no-laction	Beijing, China	Female	C1
PRJNA612642	SRR11311786	0.0866288	6	69261018	Crop	laction	Beijing, China	Female	T5
PRJNA612642	SRR11311787	0.00833308	1	120003584	Crop	laction	Beijing, China	Female	T4
PRJNA612642	SRR11311788	0.014718	1	67943884	Crop	laction	Beijing, China	Female	T3
PRJNA682513	SRR13203332	44.1094	3105	70393148	Iris	Adult	Panjin City, Liaoning Province, China	-	COLI3814
PRJNA682513	SRR13203333	2809.57	177659	63233492	Iris	Adult	Panjin City, Liaoning Province, China	-	COLI3812
PRJNA682513	SRR13203334	65.4318	4150	63424794	Iris	Adult	Panjin City, Liaoning Province, China	-	COLI3811
PRJNA682513	SRR13203429	201.624	14946	74127992	Iris	Adult	Panjin City, Liaoning Province, China	-	COLI3815
PRJNA723849	SRR14301878	0.0219151	1	45630628	Breast muscle	14-days-old	Mianyang, China	-	14d3_muscle
PRJNA725274	SRR14999156	0.310954	17	54670392	Pectoral	-	China?	Female	EU3
PRJNA747757	SRR15199662	4.7685	188	39425370	Lung	Adult	China?	Male	PN_LG
PRJNA762017	SRR15831022	1.79925	72	40016688	Bursa of Fabricius	1-day-old	Mianyang, China	-	1D-1_bursa of Fabricius
PRJNA762017	SRR15831023	1980.32	147326	74394914	Bursa of Fabricius	1-day-old	Mianyang, China	-	1D-2_bursa of Fabricius
PRJNA762017	SRR15831024	0.0823398	6	72868768	Bursa of Fabricius	1-day-old	Mianyang, China	-	1D-3_bursa of Fabricius
PRJNA762017	SRR15831026	3.7345	256	68549922	Bursa of Fabricius	13-days-old	Mianyang, China	-	13D-2_bursa of Fabricius
PRJNA762017	SRR15831028	15.1449	1032	68141662	Bursa of Fabricius	26-days-old	Mianyang, China	-	26D-1_bursa of Fabricius
PRJNA882213	SRR21669561	0.0236958	2	84403274	Intraperitoneal fat	2-years-old	Mianyang, China	Female	Pigeon_IPF_replicate_3
PRJNA882213	SRR21669563	0.0639499	3	46911708	Intraperitoneal fat	2-years-old	Mianyang, China	Female	Pigeon_IPF_replicate_1
PRJNA882213	SRR21669564	1.98007	183	92421172	Subcutaneous fat	2-years-old	Mianyang, China	Female	Pigeon_SF_replicate_2
PRJNA882213	SRR21669565	48.2166	4795	99447158	Subcutaneous fat	2-years-old	Mianyang, China	Female	Pigeon_SF_replicate_1
PRJNA909058	SRR22542202	0.00833302	1	120004466	Oral mucosal	3-days-old	China?	-	T3-tolerant group
PRJNA909058	SRR22542205	0.0182513	1	54790554	Oral mucosal	3-days-old	China?	-	S4-susceptible group
PRJNA909058	SRR22542211	0.0403854	1	24761407	Oral mucosal	3-days-old	China?	-	C2- control group
PRJNA167554	SRR5878854	0.0110467	4	362099540	Concha	Adult	Denmark?	-	C3NUCACXX_3_20140130B_20140211
PRJNA539854	SRR8961678	0.2764	2	7235894	Ovary	1.5-years-old	China?	Female	A0744-1
PRJNA539854	SRR8961679	16.872	92	5452817	Testis	1.5-years-old	China?	Male	A0744-4
