## Supplementary material for "Detection and genetic characterization of pigeon gammacoronavirus": Table S4

### Sheet: Sheet1
Supplementary Table 4. INSD accession numbers of viral contigs and their corresponding SRA run accession numbers.
DDBJ accession number	SRA Run accession number
BR002420	ERR5045653-58
BR002421	ERR5045659-64
BR002422	ERR5045677-82
BR002423	ERR5045689-94
BR002424	ERR5045695-00
BR002425	ERR5045701-06
BR002426	ERR5045815-20
BR002427	ERR5045815-20
BR002428	ERR5045827-32
BR002429	ERR5045839-44
BR002430	ERR5045845-50
BR002431	ERR5045851-56
BR002432	ERR5045857-62
BR002433	ERR5045863-68
BR002434	ERR5045941-46
BR002435	ERR5045947-52
BR002436	ERR5045953-58
BR002437	ERR5046031-36
BR002438	ERR5046037-42
BR002439	ERR5046043-48
BR002440	ERR5046049-54
BR002441	ERR5046055-60
BR002442	ERR5046061-66
BR002443	ERR5046067-72
BR002444	ERR5046073-78
BR002445	ERR5046115-20
BR002446	SRR13203332
BR002447	SRR13203333
BR002448	SRR13203334
BR002449	SRR15831023
BR002450	SRR15831028
BR002451	SRR21669565
